# No detectable alloreactive transcriptional responses during donor-multiplexed single-cell RNA sequencing of peripheral blood mononuclear cells

**DOI:** 10.1101/2020.02.12.946509

**Authors:** Christopher S. McGinnis, David A. Siegel, Guorui Xie, Mars Stone, Zev J. Gartner, Nadia R. Roan, Sulggi A. Lee

**Affiliations:** University of California San Francisco, Department of Pharmaceutical Chemistry, San Francisco, CA, USA; University of California San Francisco, Department of Medicine, Division of HIV/AIDS, San Francisco, CA, USA; Gladstone Institute of Virology and Immunology, San Francisco, CA, USA; Department of Urology, University of California, San Francisco, San Francisco, CA; University of California San Francisco, Department of Laboratory Medicine, San Francisco, CA, USA; Vitalant Research Institute, University of California, San Francisco, San Francisco, CA, USA; Chan Zuckerberg BioHub, University of California, San Francisco, San Francisco, CA, USA; Center for Cellular Construction, University of California, San Francisco, San Francisco, CA, USA; Helen Diller Family Comprehensive Cancer Center, San Francisco, CA, USA

## Abstract

Single-cell RNA sequencing (scRNA-seq) provides high-dimensional measurement of transcript counts in individual cells. However, high assay costs limit the study of large numbers of samples. Sample multiplexing technologies such as antibody hashing and MULTI-seq use sample-specific sequence tags to enable individual samples (e.g., different patients) to be sequenced in a pooled format before downstream computational demultiplexing. Critically, no study to date has evaluated whether the mixing of samples from different donors in this manner results in significant changes in gene expression resulting from alloreactivity (i.e., response to non-self immune antigens). The ability to demonstrate minimal to no alloreactivity is crucial to avoid confounded data analyses, particularly for cross-sectional studies evaluating changes in immunologic gene signatures,. Here, we compared the expression profiles of peripheral blood mononuclear cells (PBMCs) from a single donor with and without pooling with PBMCs isolated from other donors with different blood types. We find that there was no evidence of alloreactivity in the multiplexed samples following three distinct multiplexing workflows (antibody hashing, MULTI-seq, and *in silico* genotyping using souporcell). Moreover, we identified biases amongst antibody hashing sample classification results in this particular experimental system, as well as gene expression signatures linked to PBMC preparation method (e.g., Ficoll-Paque density gradient centrifugation with or without apheresis using Trima filtration).
