## Supplemental Table 1 for "No detectable alloreactive transcriptional responses during donor-multiplexed single-cell RNA sequencing of peripheral blood mononuclear cells"

### Sheet: Activated CD4+ T
Mixed	SIZE	ES	NES	NOM p-val	qvals
GSE5503_MLN_DC_VS_PLN_DC_ACTIVATED_ALLOGENIC_TCELL_UP	154	0.39	1.26	0.051	0.408
GSE5503_LIVER_DC_VS_MLN_DC_ACTIVATED_ALLOGENIC_TCELL_UP	125	0.35	1.15	0.195	0.78
GSE5503_LIVER_DC_VS_MLN_DC_ACTIVATED_ALLOGENIC_TCELL_DN	176	0.34	1.05	0.31	0.82505
GO_LEUKOCYTE_ACTIVATION_INVOLVED_IN_INFLAMMATORY_RESPONSE	24	0.468288	0.966244	0.498008	0.82505
GO_NATURAL_KILLER_CELL_ACTIVATION	51	0.36771	0.941323	0.527027	0.82505
GO_REGULATION_OF_NATURAL_KILLER_CELL_ACTIVATION	27	0.348995	0.842968	0.703125	0.82505
GO_POSITIVE_REGULATION_OF_NATURAL_KILLER_CELL_ACTIVATION	19	0.382252	0.814591	0.773622	0.82505
GO_REGULATION_OF_B_CELL_ACTIVATION	99	0.288793	0.844924	0.82505	0.82505
Unmixed	SIZE	ES	NES	NOM p-val	qvals
GO_CD4_POSITIVE_ALPHA_BETA_T_CELL_ACTIVATION	71	-0.502723	-1.41891	0.0221774	0.438755
GSE5503_MLN_DC_VS_SPLEEN_DC_ACTIVATED_ALLOGENIC_TCELL_DN	171	-0.4	-1.32	0.025	0.438755
GO_REGULATION_OF_CD4_POSITIVE_ALPHA_BETA_T_CELL_ACTIVATION	47	-0.500639	-1.41836	0.0421941	0.438755
GO_T_CELL_ACTIVATION	358	-0.386524	-1.21345	0.0461847	0.438755
GO_REGULATION_OF_T_CELL_ACTIVATION	245	-0.395148	-1.20867	0.0674847	0.512883
GO_REGULATION_OF_LYMPHOCYTE_ACTIVATION	322	-0.359541	-1.13982	0.109756	0.527778
GO_REGULATION_OF_CELL_ACTIVATION	393	-0.344813	-1.14392	0.110656	0.527778
GO_ALPHA_BETA_T_CELL_ACTIVATION	113	-0.410023	-1.17671	0.111111	0.527778
GO_T_CELL_ACTIVATION_INVOLVED_IN_IMMUNE_RESPONSE	72	-0.418426	-1.20194	0.148297	0.626141
GO_POSITIVE_REGULATION_OF_CD4_POSITIVE_ALPHA_BETA_T_CELL_ACTIVATION	29	-0.487151	-1.22501	0.164927	0.626722
GO_POSITIVE_REGULATION_OF_LYMPHOCYTE_ACTIVATION	214	-0.35747	-1.09513	0.197266	0.659921
GO_POSITIVE_REGULATION_OF_CELL_ACTIVATION	249	-0.349674	-1.08795	0.213573	0.659921
GO_CD8_POSITIVE_ALPHA_BETA_T_CELL_ACTIVATION	19	-0.559542	-1.18021	0.233607	0.659921
GO_POSITIVE_REGULATION_OF_STRESS_ACTIVATED_PROTEIN_KINASE_SIGNALING_CASCADE	113	-0.340938	-1.11036	0.243129	0.659921
GSE5503_LIVER_DC_VS_PLN_DC_ACTIVATED_ALLOGENIC_TCELL_DN	181	-0.32	-1.06	0.293	0.742267
GSE5503_PLN_DC_VS_SPLEEN_DC_ACTIVATED_ALLOGENIC_TCELL_UP	146	-0.32	-1.06	0.319	0.757625
GO_ACTIVATION_OF_IMMUNE_RESPONSE	452	-0.330135	-1.00718	0.420945	0.845769
GO_REGULATION_OF_ALPHA_BETA_T_CELL_ACTIVATION	77	-0.360209	-1.01224	0.421268	0.845769
GO_REGULATION_OF_MACROPHAGE_ACTIVATION	35	-0.430638	-0.986732	0.477318	0.845769
GSE5503_LIVER_DC_VS_PLN_DC_ACTIVATED_ALLOGENIC_TCELL_UP	152	-0.31	-0.98	0.491	0.845769
GO_POSITIVE_REGULATION_OF_ALPHA_BETA_T_CELL_ACTIVATION	52	-0.367546	-0.963691	0.491701	0.845769
GO_REGULATION_OF_STRESS_ACTIVATED_PROTEIN_KINASE_SIGNALING_CASCADE	160	-0.300433	-0.966335	0.511579	0.845769
GO_POSITIVE_REGULATION_OF_B_CELL_ACTIVATION	62	-0.332611	-0.950329	0.547528	0.845769
GO_POSITIVE_REGULATION_OF_MACROPHAGE_ACTIVATION	18	-0.450887	-0.913688	0.572874	0.845769
GSE5503_LIVER_DC_VS_SPLEEN_DC_ACTIVATED_ALLOGENIC_TCELL_DN	164	-0.3	-0.95	0.602	0.845769
GO_REGULATION_OF_MAST_CELL_ACTIVATION_INVOLVED_IN_IMMUNE_RESPONSE	23	-0.371042	-0.902316	0.608611	0.845769
GSE5503_MLN_DC_VS_SPLEEN_DC_ACTIVATED_ALLOGENIC_TCELL_UP	161	-0.29	-0.94	0.61	0.845769
GO_B_CELL_ACTIVATION_INVOLVED_IN_IMMUNE_RESPONSE	62	-0.322465	-0.914373	0.629555	0.845769
GO_B_CELL_ACTIVATION	184	-0.299019	-0.928015	0.678279	0.845769
GSE5503_PLN_DC_VS_SPLEEN_DC_ACTIVATED_ALLOGENIC_TCELL_DN	180	-0.3	-0.93	0.696	0.845769
GO_POSITIVE_REGULATION_OF_ACTIVATED_T_CELL_PROLIFERATION	17	-0.392466	-0.851954	0.697719	0.845769
GO_LYMPHOCYTE_ACTIVATION_INVOLVED_IN_IMMUNE_RESPONSE	134	-0.290447	-0.896838	0.73913	0.845769
GO_MYELOID_LEUKOCYTE_ACTIVATION	489	-0.296757	-0.9109	0.772819	0.845769
GO_MACROPHAGE_ACTIVATION	56	-0.331497	-0.827304	0.782946	0.845769
GSE5503_MLN_DC_VS_PLN_DC_ACTIVATED_ALLOGENIC_TCELL_DN	155	-0.26	-0.88	0.793	0.845769
GO_INNATE_IMMUNE_RESPONSE_ACTIVATING_CELL_SURFACE_RECEPTOR_SIGNALING_PATHWAY	92	-0.322294	-0.864194	0.801255	0.845769
GO_ACTIVATION_OF_INNATE_IMMUNE_RESPONSE	242	-0.293931	-0.879827	0.828326	0.850713
GSE5503_LIVER_DC_VS_SPLEEN_DC_ACTIVATED_ALLOGENIC_TCELL_UP	130	-0.21	-0.77	0.959	0.959

### Sheet: Memory CD4+ T
Mixed	SIZE	ES	NES	NOM p-val	qvals
GO_MYELOID_LEUKOCYTE_ACTIVATION	489	-0.365199	-1.09267	0.214429	0.754667
GSE5503_MLN_DC_VS_SPLEEN_DC_ACTIVATED_ALLOGENIC_TCELL_UP	161	-0.35	-1.09	0.258	0.754667
GSE5503_MLN_DC_VS_PLN_DC_ACTIVATED_ALLOGENIC_TCELL_UP	154	-0.33	-1.07	0.283	0.754667
GSE5503_LIVER_DC_VS_PLN_DC_ACTIVATED_ALLOGENIC_TCELL_UP	152	-0.32	-1	0.431	0.759
GSE5503_LIVER_DC_VS_SPLEEN_DC_ACTIVATED_ALLOGENIC_TCELL_UP	130	-0.25	-0.92	0.633	0.759
GO_MACROPHAGE_ACTIVATION	56	-0.344555	-0.898545	0.678788	0.759
GSE5503_LIVER_DC_VS_MLN_DC_ACTIVATED_ALLOGENIC_TCELL_DN	176	-0.3	-0.91	0.724	0.759
GSE5503_LIVER_DC_VS_MLN_DC_ACTIVATED_ALLOGENIC_TCELL_UP	125	-0.26	-0.86	0.759	0.759
Unmixed	SIZE	ES	NES	NOM p-val	qvals
GO_ALPHA_BETA_T_CELL_ACTIVATION	113	0.535421	1.54849	0.00209205	0.0794979
GO_REGULATION_OF_ALPHA_BETA_T_CELL_ACTIVATION	77	0.510276	1.43889	0.018595	0.163184
GO_NATURAL_KILLER_CELL_ACTIVATION	51	0.570695	1.45976	0.0203252	0.163184
GO_T_CELL_ACTIVATION_INVOLVED_IN_IMMUNE_RESPONSE	72	0.509959	1.43234	0.0237154	0.163184
GO_POSITIVE_REGULATION_OF_NATURAL_KILLER_CELL_ACTIVATION	19	0.671565	1.49809	0.0242424	0.163184
GO_REGULATION_OF_NATURAL_KILLER_CELL_ACTIVATION	27	0.590825	1.46737	0.0290456	0.163184
GO_POSITIVE_REGULATION_OF_ALPHA_BETA_T_CELL_ACTIVATION	52	0.539804	1.43935	0.0300601	0.163184
GSE5503_PLN_DC_VS_SPLEEN_DC_ACTIVATED_ALLOGENIC_TCELL_DN	180	0.4	1.22	0.052	0.247
GO_CD8_POSITIVE_ALPHA_BETA_T_CELL_ACTIVATION	19	0.62325	1.384	0.0753138	0.317992
GO_CD4_POSITIVE_ALPHA_BETA_T_CELL_ACTIVATION	71	0.462959	1.29594	0.0848485	0.322424
GO_LYMPHOCYTE_ACTIVATION_INVOLVED_IN_IMMUNE_RESPONSE	134	0.413373	1.23261	0.0942623	0.325633
GO_T_CELL_ACTIVATION	358	0.373445	1.15198	0.125265	0.396674
GO_POSITIVE_REGULATION_OF_CD4_POSITIVE_ALPHA_BETA_T_CELL_ACTIVATION	29	0.491792	1.27129	0.140845	0.411701
GO_REGULATION_OF_CELL_ACTIVATION	393	0.341348	1.10018	0.210191	0.506104
GO_POSITIVE_REGULATION_OF_B_CELL_ACTIVATION	62	0.409422	1.1385	0.224409	0.506104
GO_REGULATION_OF_T_CELL_ACTIVATION	245	0.360344	1.09413	0.225263	0.506104
GO_REGULATION_OF_LYMPHOCYTE_ACTIVATION	322	0.35115	1.08982	0.226415	0.506104
GSE5503_MLN_DC_VS_PLN_DC_ACTIVATED_ALLOGENIC_TCELL_DN	155	0.31	1.08	0.261	0.542094
GO_REGULATION_OF_CD4_POSITIVE_ALPHA_BETA_T_CELL_ACTIVATION	47	0.396002	1.09952	0.271047	0.542094
GO_B_CELL_ACTIVATION_INVOLVED_IN_IMMUNE_RESPONSE	62	0.38071	1.06831	0.327869	0.552606
GSE5503_LIVER_DC_VS_SPLEEN_DC_ACTIVATED_ALLOGENIC_TCELL_DN	164	0.33	1.04	0.342	0.552606
GO_POSITIVE_REGULATION_OF_CELL_ACTIVATION	249	0.33315	1.02295	0.364583	0.552606
GO_POSITIVE_REGULATION_OF_STRESS_ACTIVATED_PROTEIN_KINASE_SIGNALING_CASCADE	113	0.321425	1.0366	0.365591	0.552606
GO_REGULATION_OF_MACROPHAGE_ACTIVATION	35	0.433911	1.03838	0.370656	0.552606
GO_REGULATION_OF_B_CELL_ACTIVATION	99	0.355093	1.03046	0.373717	0.552606
GO_POSITIVE_REGULATION_OF_LYMPHOCYTE_ACTIVATION	214	0.338079	1.01945	0.378099	0.552606
GSE5503_LIVER_DC_VS_PLN_DC_ACTIVATED_ALLOGENIC_TCELL_DN	181	0.3	1	0.411	0.553857
GO_LEUKOCYTE_ACTIVATION_INVOLVED_IN_INFLAMMATORY_RESPONSE	24	0.458787	1.03289	0.413174	0.553857
GO_INNATE_IMMUNE_RESPONSE_ACTIVATING_CELL_SURFACE_RECEPTOR_SIGNALING_PATHWAY	92	0.392404	1.00746	0.42268	0.553857
GO_POSITIVE_REGULATION_OF_ACTIVATED_T_CELL_PROLIFERATION	17	0.417526	0.967456	0.5125	0.649167
GO_B_CELL_ACTIVATION	184	0.319426	0.959185	0.542619	0.6575
GO_REGULATION_OF_STRESS_ACTIVATED_PROTEIN_KINASE_SIGNALING_CASCADE	160	0.300697	0.958539	0.553684	0.6575
GSE5503_MLN_DC_VS_SPLEEN_DC_ACTIVATED_ALLOGENIC_TCELL_DN	171	0.29	0.95	0.577	0.664424
GO_POSITIVE_REGULATION_OF_MACROPHAGE_ACTIVATION	18	0.403412	0.914846	0.596741	0.666946
GSE5503_PLN_DC_VS_SPLEEN_DC_ACTIVATED_ALLOGENIC_TCELL_UP	146	0.28	0.9	0.7	0.76
GO_ACTIVATION_OF_INNATE_IMMUNE_RESPONSE	242	0.30284	0.884852	0.77572	0.81814
GO_REGULATION_OF_MAST_CELL_ACTIVATION_INVOLVED_IN_IMMUNE_RESPONSE	23	0.335167	0.790888	0.79661	0.81814
GO_ACTIVATION_OF_IMMUNE_RESPONSE	452	0.272153	0.810772	0.985972	0.985972

### Sheet: Naïve CD4+ T
Mixed	SIZE	ES	NES	NOM p-val	qvals
GO_POSITIVE_REGULATION_OF_ACTIVATED_T_CELL_PROLIFERATION	17	-0.540455	-1.12915	0.291353	0.979
GO_ACTIVATION_OF_INNATE_IMMUNE_RESPONSE	242	-0.34752	-1.03227	0.357414	0.979
GO_CD8_POSITIVE_ALPHA_BETA_T_CELL_ACTIVATION	19	-0.507343	-1.04855	0.391919	0.979
GSE5503_MLN_DC_VS_PLN_DC_ACTIVATED_ALLOGENIC_TCELL_DN	155	-0.31	-1.02	0.411	0.979
GO_T_CELL_ACTIVATION_INVOLVED_IN_IMMUNE_RESPONSE	72	-0.335095	-0.964186	0.497992	0.979
GSE5503_LIVER_DC_VS_MLN_DC_ACTIVATED_ALLOGENIC_TCELL_UP	125	-0.3	-0.98	0.509	0.979
GO_T_CELL_ACTIVATION	358	-0.311191	-0.955072	0.563071	0.979
GO_INNATE_IMMUNE_RESPONSE_ACTIVATING_CELL_SURFACE_RECEPTOR_SIGNALING_PATHWAY	92	-0.356959	-0.927958	0.607214	0.979
GO_REGULATION_OF_MAST_CELL_ACTIVATION_INVOLVED_IN_IMMUNE_RESPONSE	23	-0.361042	-0.890528	0.633752	0.979
GO_POSITIVE_REGULATION_OF_STRESS_ACTIVATED_PROTEIN_KINASE_SIGNALING_CASCADE	113	-0.278813	-0.882603	0.703704	0.979
GO_POSITIVE_REGULATION_OF_MACROPHAGE_ACTIVATION	18	-0.341062	-0.719612	0.890625	0.979
GO_MYELOID_LEUKOCYTE_ACTIVATION	489	-0.285177	-0.870254	0.901304	0.979
GO_ACTIVATION_OF_IMMUNE_RESPONSE	452	-0.286515	-0.867183	0.910646	0.979
GSE5503_LIVER_DC_VS_MLN_DC_ACTIVATED_ALLOGENIC_TCELL_DN	176	-0.27	-0.85	0.911	0.979
GSE5503_MLN_DC_VS_SPLEEN_DC_ACTIVATED_ALLOGENIC_TCELL_UP	161	-0.26	-0.82	0.941	0.979
GO_ALPHA_BETA_T_CELL_ACTIVATION	113	-0.284765	-0.81187	0.950382	0.979
GO_REGULATION_OF_ALPHA_BETA_T_CELL_ACTIVATION	77	-0.278359	-0.756329	0.957529	0.979
GO_CD4_POSITIVE_ALPHA_BETA_T_CELL_ACTIVATION	71	-0.269597	-0.761623	0.964637	0.979
GO_REGULATION_OF_NATURAL_KILLER_CELL_ACTIVATION	27	-0.269671	-0.625849	0.975	0.979
GSE5503_MLN_DC_VS_PLN_DC_ACTIVATED_ALLOGENIC_TCELL_UP	154	-0.24	-0.78	0.979	0.979
Unmixed	SIZE	ES	NES	NOM p-val	qvals
GSE5503_LIVER_DC_VS_PLN_DC_ACTIVATED_ALLOGENIC_TCELL_UP	152	0.37	1.18	0.106	0.889374
GSE5503_MLN_DC_VS_SPLEEN_DC_ACTIVATED_ALLOGENIC_TCELL_DN	171	0.34	1.12	0.176	0.889374
GSE5503_PLN_DC_VS_SPLEEN_DC_ACTIVATED_ALLOGENIC_TCELL_DN	180	0.34	1.09	0.181	0.889374
GSE5503_LIVER_DC_VS_SPLEEN_DC_ACTIVATED_ALLOGENIC_TCELL_DN	164	0.35	1.12	0.186	0.889374
GSE5503_LIVER_DC_VS_PLN_DC_ACTIVATED_ALLOGENIC_TCELL_DN	181	0.32	1.08	0.197	0.889374
GO_MACROPHAGE_ACTIVATION	56	0.426593	1.06355	0.351351	0.889374
GO_B_CELL_ACTIVATION_INVOLVED_IN_IMMUNE_RESPONSE	62	0.359528	1.02825	0.382046	0.889374
GO_NATURAL_KILLER_CELL_ACTIVATION	51	0.397923	1.00739	0.439914	0.889374
GO_REGULATION_OF_LYMPHOCYTE_ACTIVATION	322	0.316456	0.994919	0.443011	0.889374
GO_LEUKOCYTE_ACTIVATION_INVOLVED_IN_INFLAMMATORY_RESPONSE	24	0.499695	1.00297	0.444664	0.889374
GSE5503_PLN_DC_VS_SPLEEN_DC_ACTIVATED_ALLOGENIC_TCELL_UP	146	0.31	1	0.446	0.889374
GO_POSITIVE_REGULATION_OF_CD4_POSITIVE_ALPHA_BETA_T_CELL_ACTIVATION	29	0.379299	0.973043	0.48847	0.889374
GO_REGULATION_OF_B_CELL_ACTIVATION	99	0.334229	0.98302	0.491342	0.889374
GO_REGULATION_OF_MACROPHAGE_ACTIVATION	35	0.42093	0.960561	0.507843	0.889374
GO_POSITIVE_REGULATION_OF_B_CELL_ACTIVATION	62	0.333039	0.96461	0.5131	0.889374
GO_POSITIVE_REGULATION_OF_ALPHA_BETA_T_CELL_ACTIVATION	52	0.359268	0.936599	0.573196	0.892953
GO_REGULATION_OF_STRESS_ACTIVATED_PROTEIN_KINASE_SIGNALING_CASCADE	160	0.29012	0.939479	0.607843	0.892953
GO_POSITIVE_REGULATION_OF_LYMPHOCYTE_ACTIVATION	214	0.308512	0.942949	0.637712	0.892953
GO_REGULATION_OF_T_CELL_ACTIVATION	245	0.308473	0.931269	0.652542	0.892953
GO_LYMPHOCYTE_ACTIVATION_INVOLVED_IN_IMMUNE_RESPONSE	134	0.291287	0.912807	0.687636	0.893926
GSE5503_LIVER_DC_VS_SPLEEN_DC_ACTIVATED_ALLOGENIC_TCELL_UP	130	0.25	0.88	0.741	0.900182
GO_REGULATION_OF_CELL_ACTIVATION	393	0.279165	0.909932	0.761693	0.900182
GO_POSITIVE_REGULATION_OF_CELL_ACTIVATION	249	0.282244	0.882256	0.82636	0.920954
GO_B_CELL_ACTIVATION	184	0.283392	0.869869	0.850112	0.920954
GO_REGULATION_OF_CD4_POSITIVE_ALPHA_BETA_T_CELL_ACTIVATION	47	0.273241	0.753656	0.931174	0.938731
GO_POSITIVE_REGULATION_OF_NATURAL_KILLER_CELL_ACTIVATION	19	0.311514	0.670452	0.938731	0.938731
